# Suppression of unwanted CRISPR/Cas9 editing by co-administration of catalytically inactivating truncated guide RNAs

**DOI:** 10.1101/597849

**Authors:** John C. Rose, Nicholas A. Popp, Christopher D. Richardson, Jason J. Stephany, Julie Mathieu, Cindy T. Wei, Jacob E. Corn, Dustin J. Maly, Douglas M. Fowler

## Abstract

CRISPR/Cas9 nucleases are powerful genome engineering tools, but unwanted cleavage at off-target and previously edited sites remains a major concern. Numerous strategies to reduce unwanted cleavage have been devised, but all are imperfect. Here, we report off-target sites can be shielded from the active Cas9•single guide RNA (sgRNA) complex through the co-administration of dead-RNAs (dRNAs), truncated guide RNAs that direct Cas9 binding but not cleavage. dRNAs can effectively suppress a wide-range of off-targets with minimal optimization while preserving on-target editing, and they can be multiplexed to suppress several off-targets simultaneously. dRNAs can be combined with high-specificity Cas9 variants, which often do not eliminate all unwanted editing. Moreover, dRNAs can prevent cleavage of homology-directed repair (HDR)-corrected sites, facilitating “scarless” editing by eliminating the need for blocking mutations. Thus, we enable precise genome editing by establishing a novel and flexible approach for suppressing unwanted editing of both off-targets and HDR-corrected sites.
