## Supplementary Data Set 1 for "Suppression of unwanted CRISPR/Cas9 editing by co-administration of catalytically inactivating truncated guide RNAs"

### Sheet: TableS3_primers_amplicons
1. Site Specific Primers
Primer	Primer Sequence	Full Amplicon Sequence
BFP_ON_F	5'-TCGTCGGCAGCGTCAGATGTGTATAAGAGACAGTGACCCTGAAGTTCATCTGC-3'	AATGATACGGCGACCACCGAGATCTACACNNNNNNNNTCGTCGGCAGCGTCAGATGTGTATAAGAGACAGtgaccctgaagttcatctgcaccaccggcaagctgccggtgccctggcccaccctcgtgaccaccctgacccatggcgtgcagtgcttcagccgctaccccgaccacatgaagcagcacgacttcttcaagtccgccatgcccgaaggctacgtccaggagcgcaccatcttcttcaaggacgacggcaactacaagaccCTGTCTCTTATACACATCTCCGAGCCCACGAGACNNNNNNNNNATCTCGTATGCCGTCTTCTGCTTG
BFP_ON_R	5'-GTCTCGTGGGCTCGGAGATGTGTATAAGAGACAGGGTCTTGTAGTTGCCGTCGT-3'
CCR5_ON_F	5'-TCGTCGGCAGCGTCAGATGTGTATAAGAGACAGGCTCTTCAGCCTTTTGCAGT-3'	AATGATACGGCGACCACCGAGATCTACACNNNNNNNNTCGTCGGCAGCGTCAGATGTGTATAAGAGACAGGCTCTTCAGCCTTTTGCAGTTTATCAGGATGAGGATGACCAGCATGTTGCCCACAAAACCAAAGATGAACACCAGTGAGTAGAGCGGAGGCAGGAGGCCCCCTGCGATTTGCTTCACATTGATTTTTTGGCAGGGCTCCGATGTATAATAATTGATGTCATAGATTGGACTTGACACTTGATAATCCATCTTGTTCCACCCTGCTGTCTCTTATACACATCTCCGAGCCCACGAGACNNNNNNNNNATCTCGTATGCCGTCTTCTGCTTG
CCR5_ON_R	5'-GTCTCGTGGGCTCGGAGATGTGTATAAGAGACAGCAGGGTGGAACAAGATGGAT-3'
CCR2_OT_F	5'-TCGTCGGCAGCGTCAGATGTGTATAAGAGACAGAAGCACTTCAGCTTTTTGCAG-3'	AATGATACGGCGACCACCGAGATCTACACNNNNNNNNTCGTCGGCAGCGTCAGATGTGTATAAGAGACAGAAGCACTTCAGCTTTTTGCAGATAAATTTGACGTGAAGCAAATTGGGGCCCAACTCCTGCCTCCGCTCTACTCGCTGGTGTTCATCTTTGGTTTTGTGGGCAACATGCTGGTCGTCCTCATCTTAATAAAGACAGGGAGCACCGTAATCATCTGTCTCTTATACACATCTCCGAGCCCACGAGACNNNNNNNNNATCTCGTATGCCGTCTTCTGCTTG
CCR2_OT_R	5'-GTCTCGTGGGCTCGGAGATGTGTATAAGAGACAGATGATTACGGTGCTCCCTGT-3'
FANCFg2_ON_F	5'-TCGTCGGCAGCGTCAGATGTGTATAAGAGACAGCCCAGGTGCTGACGTAGGTA-3'	AATGATACGGCGACCACCGAGATCTACACNNNNNNNNTCGTCGGCAGCGTCAGATGTGTATAAGAGACAGCCCAGGTGCTGACGTAGGTAGTGCTTGAGACCGCCAGAAGCTCGGAAAAGCGATCCAGGTGCTGCAGAAGGGATTCCATGAGGTGCGCGAAGGCCCTACTTCCGCTTTCACCTTGGAGACGGCGACTCTCTGCGTACTGATTGGAACATCCGCGAAATGATACGCCTCTCTGCAATGCTCTGTCTCTTATACACATCTCCGAGCCCACGAGACNNNNNNNNNATCTCGTATGCCGTCTTCTGCTTG
FANCFg2_ON_R	5'-GTCTCGTGGGCTCGGAGATGTGTATAAGAGACAGAGCATTGCAGAGAGGCGTAT-3'
FANCFg2_OT1_F	5'-TCGTCGGCAGCGTCAGATGTGTATAAGAGACAGCCTCCAGCCCTACTGACTGA-3'	AATGATACGGCGACCACCGAGATCTACACNNNNNNNNTCGTCGGCAGCGTCAGATGTGTATAAGAGACAGCCTCCAGCCCTACTGACTGACAGAGGTGCCTGGGTTTCATATGACTGACTTCGTATTCCCCTTGGAATCCCTTCTGCAGCATAGTGGATGAGGTGAGACAGAGGCTGGTAACTCGGTGGAAGAGAGAGGAGGGAGAAAAAACAAGGGAGCCAGAACAGGAGAGAGTGGGCTGTCTCTTATACACATCTCCGAGCCCACGAGACNNNNNNNNNATCTCGTATGCCGTCTTCTGCTTG
FANCFg2_OT1_R	5'-GTCTCGTGGGCTCGGAGATGTGTATAAGAGACAGCCCACTCTCTCCTGTTCTGG-3'
HBB_ON_F	5'-TCGTCGGCAGCGTCAGATGTGTATAAGAGACAGGCAACCTCAAACAGACACCA-3'	AATGATACGGCGACCACCGAGATCTACACNNNNNNNNTCGTCGGCAGCGTCAGATGTGTATAAGAGACAGGCAACCTCAAACAGACACCATGGTGCATCTGACTCCTGAGGAGAAGTCTGCCGTTACTGCCCTGTGGGGCAAGGTGAACGTGGATGAAGTTGGTGGTGAGGCCCTGGGCAGGTTGGTATCAAGGTTACAAGACAGGTTTAAGGAGACCAATAGAAACTGGGCATGTGGAGACCTGTCTCTTATACACATCTCCGAGCCCACGAGACNNNNNNNNNATCTCGTATGCCGTCTTCTGCTTG
HBB_ON_R	5'-GTCTCGTGGGCTCGGAGATGTGTATAAGAGACAGGTCTCCACATGCCCAGTTTC-3'
HBB_OT1_F	5'-TCGTCGGCAGCGTCAGATGTGTATAAGAGACAGAGGGGAAGATCCCAGAGAAC-3'	AATGATACGGCGACCACCGAGATCTACACNNNNNNNNTCGTCGGCAGCGTCAGATGTGTATAAGAGACAGAGGGGAAGATCCCAGAGAACTTGGATAGGAAAGGTGAAGTCAGAGCAGTGCTTCAGCCCCACAGGGCAGTAAGGGCAGCCTTCCTCTAAATACCAGATTCCCAAATCTGGCTGTGCTTTCAATTTGGGAGTTGGACATACTGCTAAACTATAATTTCTTAGGCCGTACCTAAAATATATTATGGAAGCATAGCCTGGAAACTGTCTCTTATACACATCTCCGAGCCCACGAGACNNNNNNNNNATCTCGTATGCCGTCTTCTGCTTG
HBB_OT1_R	5'-GTCTCGTGGGCTCGGAGATGTGTATAAGAGACAGTTTCCAGGCTATGCTTCCAT-3'
HBD_OT_F	5'-TCGTCGGCAGCGTCAGATGTGTATAAGAGACAGGTTTCCATTTGCCTCCTTGA-3'	AATGATACGGCGACCACCGAGATCTACACNNNNNNNNTCGTCGGCAGCGTCAGATGTGTATAAGAGACAGGTTTCCATTTGCCTCCTTGAGCCTCTCTTATAACCTTGATACCAACCTGCCCAGGGCCTCACCACCAACTGCATCCACGTTCACTTTGCCCCACAGGGCATTGACAGCAGTCTTCTCCTCAGGAGTCAGATGCACCATGGTGTCTGTTTGAGGTTGCCTGTCTCTTATACACATCTCCGAGCCCACGAGACNNNNNNNNNATCTCGTATGCCGTCTTCTGCTTG
HBD_OT_R	5'-GTCTCGTGGGCTCGGAGATGTGTATAAGAGACAGGCAACCTCAAACAGACACCA-3'
VEGFAg1_ON_F	5'-TCGTCGGCAGCGTCAGATGTGTATAAGAGACAGGGCTCTCTGTACATGAAGCAACT-3'	AATGATACGGCGACCACCGAGATCTACACNNNNNNNNTCGTCGGCAGCGTCAGATGTGTATAAGAGACAGggctctctgtacatgaagcaactccagtcccaaatatgtagctgtttgggaggtcagaaatagggggtccaggagcaaactccccccaccccctttccaaagcccattccctctttagccagagccggggtgtgcagacggcagtcactaggCTGTCTCTTATACACATCTCCGAGCCCACGAGACNNNNNNNNNATCTCGTATGCCGTCTTCTGCTTG
VEGFAg1_ON_R	5'-GTCTCGTGGGCTCGGAGATGTGTATAAGAGACAGCCTAGTGACTGCCGTCTGC-3'
VEGFAg1_OT1_F	5'-TCGTCGGCAGCGTCAGATGTGTATAAGAGACAGACCTGGCCATCATCCTTCTA-3'	AATGATACGGCGACCACCGAGATCTACACNNNNNNNNTCGTCGGCAGCGTCAGATGTGTATAAGAGACAGACCTGGCCATCATCCTTCTATTTCTTAGGAGGTTGGGTGTGCACATCTAAGGACGGATTTGTGGGATGGAGGGAGTTTGCTCCTGGGGTGTCAGAATGTCCTGTCTGAGACATTAGCATTCAGTAAGTATCTGTTGAATGAATGCTTACAGTTGACTCAGTGGGTCTGCTGCTGTCTCTTATACACATCTCCGAGCCCACGAGACNNNNNNNNNATCTCGTATGCCGTCTTCTGCTTG
VEGFAg1_OT1_R	5'-GTCTCGTGGGCTCGGAGATGTGTATAAGAGACAGCAGCAGACCCACTGAGTCAA-3'
VEGFAg1_OT4_F	5'-TCGTCGGCAGCGTCAGATGTGTATAAGAGACAGCCTGCAGGTGTCTCCTTTTC-3'	AATGATACGGCGACCACCGAGATCTACACNNNNNNNNTCGTCGGCAGCGTCAGATGTGTATAAGAGACAGCCTGCAGGTGTCTCCTTTTCATGAAACCAATTTGGCCCTGGTCAGCCCATTATGATAGGGAGGGTGGAGTTTGCTCCTGGGGATGGAAGGGCCGGCTCCGGGAGGATGAACCGGGGCACAAACAAGATGACACGACTGTGGCGGGTGTTCCTGCCCAGGTCCCTCTGACATTGCAGGTGCCTGTCTCTTATACACATCTCCGAGCCCACGAGACNNNNNNNNNATCTCGTATGCCGTCTTCTGCTTG
VEGFAg1_OT4_R	5'-GTCTCGTGGGCTCGGAGATGTGTATAAGAGACAGGCACCTGCAATGTCAGAGG-3'
VEGFAg1_OT6_F	5'-TCGTCGGCAGCGTCAGATGTGTATAAGAGACAGCTCAGCACCTGCACTTCTTG-3'	AATGATACGGCGACCACCGAGATCTACACNNNNNNNNTCGTCGGCAGCGTCAGATGTGTATAAGAGACAGCTCAGCACCTGCACTTCTTGGGCAGTGATGGAGGGGCCCCACCCCAGCTCTGGGCTTGGCTTGCCTGGAGAGAGGCTCCCATCACGGGGGAGGGAGTTTGCTCCTGGGGAACCTGTGATCCCCACAGGGAACAGACCCAGGCTCACCTTGTACCGGGGCGCCAGCTTCATCAGCTCTCTCAGGGCCACATCTGCTGTCTCTTATACACATCTCCGAGCCCACGAGACNNNNNNNNNATCTCGTATGCCGTCTTCTGCTTG
VEGFAg1_OT6_R	5'-GTCTCGTGGGCTCGGAGATGTGTATAAGAGACAGCAGATGTGGCCCTGAGAGAG-3'
VEGFAg1_OT11_F	5'-TCGTCGGCAGCGTCAGATGTGTATAAGAGACAGGAGTTGTCCTGCAGCTGTACC-3'	AATGATACGGCGACCACCGAGATCTACACNNNNNNNNTCGTCGGCAGCGTCAGATGTGTATAAGAGACAGGAGTTGTCCTGCAGCTGTACCGTACATTGTAGGATGTTTAGCAGCATCGCTGGACTCTACCCACTGAATGCCAGGAGCAAACTTCCCCTCCCCGAGTTGTGACAGCAAAAATGTCTCAAGACATTGCCAAATGTCCCCTGGGGAACAAACTTGCTCTCTTTAGAGAACTACTAGCTTTAGTACATAATCCACTTTTAAGCAATGAAGGCAGAGATGCCTTGCTGTCTCTTATACACATCTCCGAGCCCACGAGACNNNNNNNNNATCTCGTATGCCGTCTTCTGCTTG
VEGFAg1_OT11_R	5'-GTCTCGTGGGCTCGGAGATGTGTATAAGAGACAGCAAGGCATCTCTGCCTTCAT-3'
VEGFAg2_ON_F	5'-TCGTCGGCAGCGTCAGATGTGTATAAGAGACAGCCCCAGCTACCACCTCCT-3'	AATGATACGGCGACCACCGAGATCTACACNNNNNNNNTCGTCGGCAGCGTCAGATGTGTATAAGAGACAGCCCCAGCTACCACCTCCTCCCCGGCCGGCGGCGGACAGTGGACGCGGCGGCGAGCCGCGGGCAGGGGCCGGAGCCCGCGCCCGGAGGCGGGGTGGAGGGGGTCGGGGCTCGCGGCGTCGCACTGAAACTTTTCGTCCAACTTCTGGGCTGTTCCTGTCTCTTATACACATCTCCGAGCCCACGAGACNNNNNNNNNATCTCGTATGCCGTCTTCTGCTTG
VEGFAg2_ON_R	5'-GTCTCGTGGGCTCGGAGATGTGTATAAGAGACAGGAACAGCCCAGAAGTTGGAC-3'
VEGFAg2_OT1_F	5'-TCGTCGGCAGCGTCAGATGTGTATAAGAGACAGGCAGTACTCCCTGCTGTCCT-3'	AATGATACGGCGACCACCGAGATCTACACNNNNNNNNTCGTCGGCAGCGTCAGATGTGTATAAGAGACAGGCAGTACTCCCTGCTGTCCTCTCCACATCCTCTCTGCCCTCCTCAACTTGTCCTCTGCAACAGCAGCCGGGGGCGGGGTGGGGGGGGTCTTTTGGAAATGCAAATCTCCTCATGTCACATATTCCTCTGCTCAGAATTAGTCAGTAGATTCTAACTGTTCTGAAGATGAAATTGGGAAACCCTGTCTCTTATACACATCTCCGAGCCCACGAGACNNNNNNNNNATCTCGTATGCCGTCTTCTGCTTG
VEGFAg2_OT1_R	5'-GTCTCGTGGGCTCGGAGATGTGTATAAGAGACAGGGTTTCCCAATTTCATCTTCA-3'
VEGFAg2_OT2_F	5'-TCGTCGGCAGCGTCAGATGTGTATAAGAGACAGGCAGCCTATTGTCTCCTGGT-3'	AATGATACGGCGACCACCGAGATCTACACNNNNNNNNTCGTCGGCAGCGTCAGATGTGTATAAGAGACAGGCAGCCTATTGTCTCCTGGTTATAAATAATATTCCTGGCCAAGTCGATTCCCACCAAGGCGCTCCTAGGGGCCCCTCCACCCCGCCTCTGGCCAAGTTTTGAGGATAGGGAGGTGGGTAGCCCATGCTGGTATCCCTTGGGGGTCATTTCAGGACCCCAGACCCAGGACCCAGCCTGTAGTGGCCCTGGAGGCCCAGTCAGAGTTTAGGCAATCCTGCTTCCCTTCACTGTGGCCTTACAGGCAAGCTGTCTCTTATACACATCTCCGAGCCCACGAGACNNNNNNNNNATCTCGTATGCCGTCTTCTGCTTG
VEGFAg2_OT2_R	5'-GTCTCGTGGGCTCGGAGATGTGTATAAGAGACAGCTTGCCTGTAAGGCCACAGT-3'
VEGFAg2_OT17_F	5'-TCGTCGGCAGCGTCAGATGTGTATAAGAGACAGCTCCCATGAGGGGTTTGAGT-3'	AATGATACGGCGACCACCGAGATCTACACNNNNNNNNTCGTCGGCAGCGTCAGATGTGTATAAGAGACAGCTCCCATGAGGGGTTTGAGTGCACGCCGTGGCCGAACAGATGAGCCACAACCCTGTTGGACGTCCTGAGGCGGGGTGGGGGGGTGTGCAAGGGAACTCTCCTGTTTCAAAATTATGGAACTGCTGCTGGTATGGAAGTTATTTTCCCTATTTTACTGATGGAGAAATGGAAGTTTAGACAGCAGGTTCTTGTGCAACTGTCTCTTATACACATCTCCGAGCCCACGAGACNNNNNNNNNATCTCGTATGCCGTCTTCTGCTTG
VEGFAg2_OT17_R	5'-GTCTCGTGGGCTCGGAGATGTGTATAAGAGACAGTTGCACAAGAACCTGCTGTC-3'
VEGFAg2_OT19_F	5'-TCGTCGGCAGCGTCAGATGTGTATAAGAGACAGCATTTGTCCAGGAACCCCTA-3'	AATGATACGGCGACCACCGAGATCTACACNNNNNNNNTCGTCGGCAGCGTCAGATGTGTATAAGAGACAGCATTTGTCCAGGAACCCCTAGCCCAAACTGAGATATTAACAAAACAGAAAGCAATTCCCCCCCACCCCGCCTCAGGAAAGAATAAACCTCATACCAGGCTAAAAAGGATACCCACAGATCAGCACAAATGGTAGAGAGGCTAAAAGCCCAAAGCCTGTCTCTTATACACATCTCCGAGCCCACGAGACNNNNNNNNNATCTCGTATGCCGTCTTCTGCTTG
VEGFAg2_OT19_R	5'-GTCTCGTGGGCTCGGAGATGTGTATAAGAGACAGGCTTTGGGCTTTTAGCCTCT-3'
VEGFAg3_ON_F	5'-TCGTCGGCAGCGTCAGATGTGTATAAGAGACAGGCAGCGTCTTCGAGAGTGA-3'	AATGATACGGCGACCACCGAGATCTACACNNNNNNNNTCGTCGGCAGCGTCAGATGTGTATAAGAGACAGGCAGCGTCTTCGAGAGTGAGGACGTGTGTGTCTGTGTGGGTGAGTGAGTGtgtgcgtgtggggttgagggcgttggagcggggagaaggccaggggtcactccaggattccaatCTGTCTCTTATACACATCTCCGAGCCCACGAGACNNNNNNNNNATCTCGTATGCCGTCTTCTGCTTG
VEGFAg3_ON_R	5'-GTCTCGTGGGCTCGGAGATGTGTATAAGAGACAGGAACAGCCCAGAAGTTGGAC-3'
VEGFAg3_OT1_F	5'-TCGTCGGCAGCGTCAGATGTGTATAAGAGACAGAGGGACCCCTCTGACAGACT-3'	AATGATACGGCGACCACCGAGATCTACACNNNNNNNNTCGTCGGCAGCGTCAGATGTGTATAAGAGACAGAGGGACCCCTCTGACAGACTGCAGGCAAGCTGTCAAGGGTGTGTGTGTCTGAGGGTGAGTGAGTGTGTGTGTGAGGGTGTAAGGGTGTGTGTGAGAGTGTGGGTGTGGAGTGTGTGACAGTGTATGAGGGTGTGGGTGTGAGGGTATGTGAGGGTGTGTGGGTGTGTGTGTGTGAGGGTGAGTGTGAGAATGTGAAGTCTGAGGGCTGCTGTCTCTTATACACATCTCCGAGCCCACGAGACNNNNNNNNNATCTCGTATGCCGTCTTCTGCTTG
VEGFAg3_OT1_R	5'-GTCTCGTGGGCTCGGAGATGTGTATAAGAGACAGCAGCCCTCAGACTTCACATT-3'
VEGFAg3_OT2_F	5'-TCGTCGGCAGCGTCAGATGTGTATAAGAGACAGGAGGGGAAGGGGTGAAGG-3'	AATGATACGGCGACCACCGAGATCTACACNNNNNNNNTCGTCGGCAGCGTCAGATGTGTATAAGAGACAGGAGGGGAAGGGGTGAAGGGGAGGGGGAAGTCACCGACAACAACAAGCCGAGTCCCCCCCACACACACACTCACTCACTCACTCACTCGCTCTCTCACTCACACACACACACAACACGGGCAAGAACCACCTCCTCACTGCCTGTCTCTTATACACATCTCCGAGCCCACGAGACNNNNNNNNNATCTCGTATGCCGTCTTCTGCTTG
VEGFAg3_OT2_R	5'-GTCTCGTGGGCTCGGAGATGTGTATAAGAGACAGGCAGTGAGGAGGTGGTTCTT-3'
VEGFAg3_OT4_F	5'-TCGTCGGCAGCGTCAGATGTGTATAAGAGACAGGGCCCATTTCTCCTTTGA-3'	AATGATACGGCGACCACCGAGATCTACACNNNNNNNNTCGTCGGCAGCGTCAGATGTGTATAAGAGACAGGGCCCATTTCTCCTTTGAGGTTCATCCCCCCTGCTTCCCGCTAAAGCCACACGCATACACTCACTCAGCGTTAAGTGCGTGCTCCTGCCCACCAGTGTACACAGAGGTCGCCCAGTCTCCACCTCTGTGGCTTGCACATGCTGTCCCCACCACCCGGTGCCCTTCCCTCTTCCAAGCCAGCTCTCCTAACTGTCTCTTATACACATCTCCGAGCCCACGAGACNNNNNNNNNATCTCGTATGCCGTCTTCTGCTTG
VEGFAg3_OT4_R	5'-GTCTCGTGGGCTCGGAGATGTGTATAAGAGACAGTTAGGAGAGCTGGCTTGGAA-3'
VEGFAg3_OT18_F	5'-TCGTCGGCAGCGTCAGATGTGTATAAGAGACAGGGGAATCTAATGTATGGCATGG-3'	AATGATACGGCGACCACCGAGATCTACACNNNNNNNNTCGTCGGCAGCGTCAGATGTGTATAAGAGACAGGGGAATCTAATGTATGGCATGGTGACTATAGTTAATAATACCACGTTGTTTACTTTAAGTTTTCAAAGACAGTAGATCTTAAATGTCCTCACGCACACACTCACCCACACATAAAAGGTGGTAACTGTGTGGTGACAGATATGTTGATTAATTTGATTATGGTAATCATTACACAATGTATACAGCTATCAAATCATCACATTGCACACCCTGAATACGCTGTCTCTTATACACATCTCCGAGCCCACGAGACNNNNNNNNNATCTCGTATGCCGTCTTCTGCTTG
VEGFAg3_OT18_R	5'-GTCTCGTGGGCTCGGAGATGTGTATAAGAGACAGCGTATTCAGGGTGTGCAATG-3'
ZSCAN2g1_ON_F	5'-TCGTCGGCAGCGTCAGATGTGTATAAGAGACAGGCTCCCAGCTCGTAGTGC-3'	AATGATACGGCGACCACCGAGATCTACACNNNNNNNNTCGTCGGCAGCGTCAGATGTGTATAAGAGACAGGCTCCCAGCTCGTAGTGCACCAGCGGACCCACACGGGCGAGAAGCCCTACAAATGCCTCATGTGCGGCAAGAGCTTCAGCCGGGGCTCCATTCTGGTCATGCACCAGAGAGCCCATTTGGGAGACAAGCCCTACAGGTGCCCTGAGTGTGGGAAAGGCTTTAGCTGGAACCTGTCTCTTATACACATCTCCGAGCCCACGAGACNNNNNNNNNATCTCGTATGCCGTCTTCTGCTTG
ZSCAN2g1_ON_R	5'-GTCTCGTGGGCTCGGAGATGTGTATAAGAGACAGGTTCCAGCTAAAGCCTTTCC-3'
ZSCAN2g1_OT1_F	5'-TCGTCGGCAGCGTCAGATGTGTATAAGAGACAGCCCACATGTACCACATTTGT-3'	AATGATACGGCGACCACCGAGATCTACACNNNNNNNNTCGTCGGCAGCGTCAGATGTGTATAAGAGACAGCCCACATGTACCACATTTGTAGGGTTTCTCTCCAGTGTGGCCTCTTTGATGGGCCAGAAGATTTGAGGCCTGGCTGAAGCCCTTGCCACACTCCTCACATTTATAGGGTTTTTCCCCTGTATGGACTCTAAAATGAATGTTAAAATCTGAGCTACGACTGAAGCCCTTACCACATGCATCACACTGATACGGCTGTCTCTTATACACATCTCCGAGCCCACGAGACNNNNNNNNNATCTCGTATGCCGTCTTCTGCTTG
ZSCAN2g1_OT1_R	5'-GTCTCGTGGGCTCGGAGATGTGTATAAGAGACAGCCGTATCAGTGTGATGCATGT-3'
ZSCAN2g1_OT2_F	5'-TCGTCGGCAGCGTCAGATGTGTATAAGAGACAGTGTGGCACAAAGTGGAAGAG-3'	AATGATACGGCGACCACCGAGATCTACACNNNNNNNNTCGTCGGCAGCGTCAGATGTGTATAAGAGACAGTGTGGCACAAAGTGGAAGAGTTCTTCACCAGAGTTCCAGAGAGCTGTTCCCTGTGAGGGAAGAGCTTCAGCAAGGTAGCCCAGATTCTATATGCAGGGCTGAGAATAGGACAGAGGTTCCCAAGCCCAGTGGCCAAGTGGAGGGCAGAATGGAAGATGGGCAATAAAGGCTCTGCTGTCTCTTATACACATCTCCGAGCCCACGAGACNNNNNNNNNATCTCGTATGCCGTCTTCTGCTTG
ZSCAN2g1_OT2_R	5'-GTCTCGTGGGCTCGGAGATGTGTATAAGAGACAGCAGAGCCTTTATTGCCCATC-3'
2. Indexing PCR primers
Primer	Primer Sequence
Index_F1	5'-AATGATACGGCGACCACCGAGATCTACACGCTAACTATCGTCGGCAGCGTC-3'
Index_F2	5'-AATGATACGGCGACCACCGAGATCTACACCACGGGGCTCGTCGGCAGCGTC-3'
Index_F3	5'-AATGATACGGCGACCACCGAGATCTACACAATACCAGTCGTCGGCAGCGTC-3'
Index_F4	5'-AATGATACGGCGACCACCGAGATCTACACAGTCTCGCTCGTCGGCAGCGTC-3'
Index_F5	5'-AATGATACGGCGACCACCGAGATCTACACTCGTCAGCTCGTCGGCAGCGTC-3'
Index_F6	5'-AATGATACGGCGACCACCGAGATCTACACGAGCTTAATCGTCGGCAGCGTC-3'
Index_F7	5'-AATGATACGGCGACCACCGAGATCTACACGCCATTGTTCGTCGGCAGCGTC-3'
Index_F8	5'-AATGATACGGCGACCACCGAGATCTACACATGCCAGATCGTCGGCAGCGTC-3'
Index_F9	5'-AATGATACGGCGACCACCGAGATCTACACCTGTGCTTTCGTCGGCAGCGTC-3'
Index_F10	5'-AATGATACGGCGACCACCGAGATCTACACGGAGTCAATCGTCGGCAGCGTC-3'
Index_F11	5'-AATGATACGGCGACCACCGAGATCTACACAGAACAACTCGTCGGCAGCGTC-3'
Index_F12	5'-AATGATACGGCGACCACCGAGATCTACACCACACCATTCGTCGGCAGCGTC-3'
Index_F13	5'-AATGATACGGCGACCACCGAGATCTACACAGCGATTTTCGTCGGCAGCGTC-3'
Index_F14	5'-AATGATACGGCGACCACCGAGATCTACACGACGCGGCTCGTCGGCAGCGTC-3'
Index_F15	5'-AATGATACGGCGACCACCGAGATCTACACTGGCCTGTTCGTCGGCAGCGTC-3'
Index_F16	5'-AATGATACGGCGACCACCGAGATCTACACGAGCGACATCGTCGGCAGCGTC-3'
Index_F17	5'-AATGATACGGCGACCACCGAGATCTACACAAAGCTTTTCGTCGGCAGCGTC-3'
Index_F18	5'-AATGATACGGCGACCACCGAGATCTACACAATGGGAATCGTCGGCAGCGTC-3'
Index_F19	5'-AATGATACGGCGACCACCGAGATCTACACTCCCGTAATCGTCGGCAGCGTC-3'
Index_F20	5'-AATGATACGGCGACCACCGAGATCTACACTCTTCAAATCGTCGGCAGCGTC-3'
Index_F21	5'-AATGATACGGCGACCACCGAGATCTACACATTCTCAATCGTCGGCAGCGTC-3'
Index_F22	5'-AATGATACGGCGACCACCGAGATCTACACCCTGCTTTTCGTCGGCAGCGTC-3'
Index_F23	5'-AATGATACGGCGACCACCGAGATCTACACACTAAGCGTCGTCGGCAGCGTC-3'
Index_F24	5'-AATGATACGGCGACCACCGAGATCTACACCTGGGTCCTCGTCGGCAGCGTC-3'
Index_F25	5'-AATGATACGGCGACCACCGAGATCTACACTACTCCAGTCGTCGGCAGCGTC-3'
Index_R1	5'-CAAGCAGAAGACGGCATACGAGATTACGAAGTCGTCTCGTGGGCTCGG-3'
Index_R2	5'-CAAGCAGAAGACGGCATACGAGATGACGAGATTGTCTCGTGGGCTCGG-3'
Index_R3	5'-CAAGCAGAAGACGGCATACGAGATACCGTAAGAGTCTCGTGGGCTCGG-3'
Index_R4	5'-CAAGCAGAAGACGGCATACGAGATTAGTGGCAAGTCTCGTGGGCTCGG-3'
Index_R5	5'-CAAGCAGAAGACGGCATACGAGATCATTAACGCGTCTCGTGGGCTCGG-3'
Index_R6	5'-CAAGCAGAAGACGGCATACGAGATTCGTTGAAGGTCTCGTGGGCTCGG-3'
Index_R7	5'-CAAGCAGAAGACGGCATACGAGATTAGTACGCTGTCTCGTGGGCTCGG-3'
Index_R8	5'-CAAGCAGAAGACGGCATACGAGATCTCAGATCAGTCTCGTGGGCTCGG-3'
Index_R9	5'-CAAGCAGAAGACGGCATACGAGATTTCACCGTAGTCTCGTGGGCTCGG-3'
Index_R10	5'-CAAGCAGAAGACGGCATACGAGATGTCATGCATGTCTCGTGGGCTCGG-3'
Index_R11	5'-CAAGCAGAAGACGGCATACGAGATAGGACAGTTGTCTCGTGGGCTCGG-3'
Index_R12	5'-CAAGCAGAAGACGGCATACGAGATATGGTGTCTGTCTCGTGGGCTCGG-3'
Index_R13	5'-CAAGCAGAAGACGGCATACGAGATGGATGTTCTGTCTCGTGGGCTCGG-3'
Index_R14	5'-CAAGCAGAAGACGGCATACGAGATCTTATCCAGGTCTCGTGGGCTCGG-3'
Index_R15	5'-CAAGCAGAAGACGGCATACGAGATGTAAGTCACGTCTCGTGGGCTCGG-3'
Index_R16	5'-CAAGCAGAAGACGGCATACGAGATTTCAGTGAGGTCTCGTGGGCTCGG-3'
Index_R17	5'-CAAGCAGAAGACGGCATACGAGATCTCGTAATGGTCTCGTGGGCTCGG-3'
Index_R18	5'-CAAGCAGAAGACGGCATACGAGATCATGTCTCAGTCTCGTGGGCTCGG-3'
Index_R19	5'-CAAGCAGAAGACGGCATACGAGATAATCGTGGAGTCTCGTGGGCTCGG-3'
Index_R20	5'-CAAGCAGAAGACGGCATACGAGATGTATCAGTCGTCTCGTGGGCTCGG-3'
Index_R21	5'-CAAGCAGAAGACGGCATACGAGATAGCAGATGTGTCTCGTGGGCTCGG-3'
Index_R22	5'-CAAGCAGAAGACGGCATACGAGATTCCTAACGTGTCTCGTGGGCTCGG-3'
Index_R23	5'-CAAGCAGAAGACGGCATACGAGATAACAGTCCAGTCTCGTGGGCTCGG-3'
Index_R24	5'-CAAGCAGAAGACGGCATACGAGATCCTTGAGAAGTCTCGTGGGCTCGG-3'
Index_R25	5'-CAAGCAGAAGACGGCATACGAGATTTAAGCCTGGTCTCGTGGGCTCGG-3'
Index_R26	5'-CAAGCAGAAGACGGCATACGAGATTTAGACCACGTCTCGTGGGCTCGG-3'
Index_R27	5'-CAAGCAGAAGACGGCATACGAGATTGTCTAGTGGTCTCGTGGGCTCGG-3'
Index_R28	5'-CAAGCAGAAGACGGCATACGAGATTAGATCGAGGTCTCGTGGGCTCGG-3'
Index_R29	5'-CAAGCAGAAGACGGCATACGAGATTGAATGCCAGTCTCGTGGGCTCGG-3'
Index_R30	5'-CAAGCAGAAGACGGCATACGAGATGTGCAATGTGTCTCGTGGGCTCGG-3'
Index_R31	5'-CAAGCAGAAGACGGCATACGAGATAGTGGCATAGTCTCGTGGGCTCGG-3'
Index_R32	5'-CAAGCAGAAGACGGCATACGAGATATGATCGGTGTCTCGTGGGCTCGG-3'
Index_R33	5'-CAAGCAGAAGACGGCATACGAGATAGTCTACCTGTCTCGTGGGCTCGG-3'
Index_R34	5'-CAAGCAGAAGACGGCATACGAGATGATCAACTGGTCTCGTGGGCTCGG-3'
Index_R35	5'-CAAGCAGAAGACGGCATACGAGATATCGGTAGTGTCTCGTGGGCTCGG-3'
Index_R36	5'-CAAGCAGAAGACGGCATACGAGATCGTATGATGGTCTCGTGGGCTCGG-3'
Index_R37	5'-CAAGCAGAAGACGGCATACGAGATTTACTGACGGTCTCGTGGGCTCGG-3'
Index_R38	5'-CAAGCAGAAGACGGCATACGAGATCTGTCGTAAGTCTCGTGGGCTCGG-3'
Index_R39	5'-CAAGCAGAAGACGGCATACGAGATTCAACTGGTGTCTCGTGGGCTCGG-3'
Index_R40	5'-CAAGCAGAAGACGGCATACGAGATATCGATCTCGTCTCGTGGGCTCGG-3'
Index_R41	5'-CAAGCAGAAGACGGCATACGAGATGCAACTATGGTCTCGTGGGCTCGG-3'
Index_R42	5'-CAAGCAGAAGACGGCATACGAGATGATGACTTCGTCTCGTGGGCTCGG-3'
Index_R43	5'-CAAGCAGAAGACGGCATACGAGATGACGTTACAGTCTCGTGGGCTCGG-3'
Index_R44	5'-CAAGCAGAAGACGGCATACGAGATCATCTGCTAGTCTCGTGGGCTCGG-3'
Index_R45	5'-CAAGCAGAAGACGGCATACGAGATATTAGTCGGGTCTCGTGGGCTCGG-3'
Index_R46	5'-CAAGCAGAAGACGGCATACGAGATTAGCGTACTGTCTCGTGGGCTCGG-3'
Index_R47	5'-CAAGCAGAAGACGGCATACGAGATCCAAGCAATGTCTCGTGGGCTCGG-3'
Index_R48	5'-CAAGCAGAAGACGGCATACGAGATCCGTAATTGGTCTCGTGGGCTCGG-3'
3. in vitro sgRNA templates
Template	Sequence (cut site in bold)
FANCF sgRNA2 target site substrate	GGTTCTCCAGCAGGCGCAGAGAGAGCAGGACGTCACAGTGACCGAGGGCCTGGAAGTTCGCTAATCCCGGAACTGGACCCCGCCCAAAGCCGCCCTCTTGCCTCCACTGGTTGTGCAGCCGCCGCTCCAGAGCCGTGCGAATGGGGCCATGCCGACCAAAGCGCCGATGGATGTGGCGCAGGTAGCGCGCCCACTGCAAGGCCCGGCGCACGGTGGCGGGGTCCCAGGTGCTGACGTAGGTAGTGCTTGAGACCGCCAGAAGCTCGGAAAAGCGATCCAGGTGCTGCAGAAGGGATTCCATGAGGTGCGCGAAGGCCCTACTTCCGCTTTCACCTTGGAGACGGCGACTCTCTGCGTACTGATTGGAACATCCGCGAAATGATACGCCTCTCTGCAATG…
FANCF sgRNA2 off-target substrate	CCTGTCTCCCACTCTCTCCTGTTCTGGCTCCCTTGTTTTTTCTCCCTCCTCTCTCTTCCACCGAGTTACCAGCCTCTGTCTCACCTCATCCACTATGCTGCAGAAGGGATTCCAAGGGGAATACGAAGTCAGTCATATGAAACCCAGGCACCTCTGTCAGTCAGTAGGGCTGGAGGTGGAGACAGAAATGGGGCCCCAGATGGGATCTCTGAGGCAGCCCTTTGAGATGAGTCCCACAAGATCAAGAACATCCCTCCCACCCCATTCATTCCAGGCCCGGGATGAACTATCACGATCCTGAAACAGTTCAAATCTCAGCACCTCACGGG
FANCF sgRNA2 template	ggatcctaatacgactcactataGCTGCAGAAGGGATTCCATGgttttagagctagaaatagcaagttaaaataaggctagtccgttatcaacttgaaaaagtggcaccgagtcggtgctttttt
FANCF dRNA1 template	ggatcctaatacgactcactataGAAGGGATTCCAAGgttttagagctagaaatagcaagttaaaataaggctagtccgttatcaacttgaaaaagtggcaccgagtcggtgctttttt
oCR1711	GGTTCTCCAGCAGGCGCAG
oCR1712	GTTGCCCAGAGTCAAGGAACACG
oCR1713	CCTGTCTCCCACTCTCTCCTG
oCR1714	CCCGTGAGGTGCTGAGATTTG

### Sheet: dRNA_sequences
Gene	sgRNA	OT	dRNA	Targeting Sequence*	Targeting sequence length	Targeting sequence length (minus mismatch 5' nucleotide)					*Lower case g indicates 5' mismatch to OT
CCR5	R-30	CCR2	dRNA1	GCTGGTGTTCATCTT	15	15
CCR5	R-30	CCR2	dRNA2	gCACCAGCGAGTAGAG	16	15
CCR5	R-30	CCR2	dRNA3	gCAGCGAGTAGAGCGG	16	15
CCR5	R-30	CCR2	dRNA4	GCGGAGGCAGGAGTT	15	15
CCR5	R-30	CCR2	dRNA5	GACGTGAAGCAAATTG	16	16
CCR5	R-30	CCR2	dRNA5s	gCGTGAAGCAAATTG	15	14
CCR5	R-30	CCR2	dRNA6	gCTCCGCTCTACTCGC	16	15
HBB	G10	OT1	dRNA4	gCCTTACTGCCCTGTG	16	15
HBB	G10	OT1	dRNA5	GCCCTTACTGCCCTGT	16	16
HBB	G10	OT1	dRNA6	GCCCTTACTGCCCTG	15	15
HBB	G10	OT1	dRNA7	GCCCCACAGGGCAGTA	16	16
HBB	R-01/R-03/R-04	HBD	dRNA1	GAACGTGGATGCAGT	15	15
HBB	R-01/R-03/R-04	HBD	dRNA2	GTGGATGCAGTTGG	14	14
HBB	R-01/R-03/R-04	HBD	dRNA4	GCTGTCAATGCCCTG	15	15
HBB	R-01/R-03/R-04	HBD	dRNA5	gCCCACAGGGCAGTAA	16	15
HBB	R-01/R-03/R-04	HBD	dRNA6	GCCGTTACTGCCCTG	15	15
HBB	R-01/R-03/R-04	HBD	dRNA7	gTCACTTTGCCCCACA	16	15
FANCF	sgRNA2	OT1	dRNA1	GAAGGGATTCCAAG	14	14
FANCF	sgRNA2	OT1	dRNA2	GACTTCGTATTCCCCT	16	16
FANCF	sgRNA2	OT1	dRNA3	GCAGCATAGTGGATG	15	15
FANCF	sgRNA2	OT1	dRNA5	GCAGAAGGGATTCCA	15	15
FANCF	sgRNA2	OT1	dRNA4	GCAGAAGGGATTCCAA	16	16
VEGFA	sgRNA1	OT1	dRNA2	GGATTTGTGGGATGGA	16	16
VEGFA	sgRNA1	OT1	dRNA7	GGAGGGAGTTTGCTCC	16	16
VEGFA	sgRNA1	OT1	dRNA7s	GAGGGAGTTTGCTCC	15	15
VEGFA	sgRNA1	OT1	dRNA9	GGGAGTTTGCTCCTG	15	15
VEGFA	sgRNA1	OT4	dRNA1	GGGTGGAGTTTGCTCC	16	16
VEGFA	sgRNA1	OT4	dRNA1s	GGTGGAGTTTGCTCC	15	15
VEGFA	sgRNA1	OT4	dRNA2	gTTATGATAGGGAGGG	16	15
VEGFA	sgRNA1	OT4	dRNA3	GCCCATTATGATAGGG	16	16
VEGFA	sgRNA1	OT4	dRNA4	GTGGAGTTTGCTCCT	15	15
VEGFA	sgRNA1	OT4	dRNA5	GGAGTTTGCTCCTG	14	14
VEGFA	sgRNA1	OT4	dRNA6	GTTTGCTCCTGGGGA	15	15
VEGFA	sgRNA1	OT4	dRNA8	GGCCCTTCCATCCCC	15	15
VEGFA	sgRNA1	OT6	dRNA1	GAGGGAGTTTGCTCC	15	15
VEGFA	sgRNA1	OT6	dRNA2	gTCCCATCACGGGGGA	16	15
VEGFA	sgRNA1	OT6	dRNA4	GAGGCTCCCATCACGG	16	16
VEGFA	sgRNA1	OT6	dRNA4s	GGCTCCCATCACGG	14	14
VEGFA	sgRNA1	OT6	dRNA5	GGGAGTTTGCTCCT	14	14
VEGFA	sgRNA1	OT6	dRNA6	GGGAGTTTGCTCCTG	15	15
VEGFA	sgRNA1	OT6	dRNA8	GATCACAGGTTCCCC	15	15
VEGFA	sgRNA1	OT11	dRNA1	GGGGAAGTTTGCTCC	15	15
VEGFA	sgRNA1	OT11	dRNA2	GCTCCTGGCATTCAGT	16	16
VEGFA	sgRNA1	OT11	dRNA3	GCTCCTGGCATTCAG	15	15
VEGFA	sgRNA1	OT11	dRNA4	GTCACAACTCGGGGAG	16	16
VEGFA	sgRNA1	OT11	dRNA5	GTCACAACTCGGGGA	15	15
VEGFA	sgRNA1	OT11	dRNA6	GTCACAACTCGGGG	14	14
VEGFA	sgRNA1	OT11	dRNA7	GCTGTCACAACTCG	14	14
VEGFA	sgRNA1	OT11	dRNA8	gTACCCACTGAATGCC	16	15
VEGFA	sgRNA2	OT1	dRNA1	gCCCCCACCCCGCCCC	16	15
VEGFA	sgRNA2	OT1	dRNA2	GGTGGGGGGGGTCTTT	16	16
VEGFA	sgRNA2	OT1	dRNA2s	GTGGGGGGGGTCTTT	15	15
VEGFA	sgRNA2	OT1	dRNA3	GGCTGCTGTTGCAG	14	14
VEGFA	sgRNA2	OT1	dRNA4	GGGGGCGGGGTGGGGG	16	16
VEGFA	sgRNA2	OT2	dRNA2	gCCAAGGCGCTCCTAG	16	15
VEGFA	sgRNA2	OT2	dRNA3	gTCTGGCCAAGTTTTG	16	15
VEGFA	sgRNA2	OT2	dRNA4	GGTGGAGGGGCCCCT	15	15
VEGFA	sgRNA2	OT2	dRNA6	GCCAGAGGCGGGGTGG	16	16
VEGFA	sgRNA2	OT2	dRNA7	GGCCAGAGGCGGGG	14	14
VEGFA	sgRNA2	OT2	dRNA8	gACTTGGCCAGAGGCG	16	15
VEGFA	sgRNA2	OT17	dRNA1	gCCCCCACCCCGCCTC	16	15
VEGFA	sgRNA2	OT17	dRNA2	GTTGGACGTCCTGAGG	16	16
VEGFA	sgRNA2	OT17	dRNA8	GTCCAACAGGGTTG	14	14
VEGFA	sgRNA2	OT19	dRNA1	gCCCCCACCCCGCCTC	16	15
VEGFA	sgRNA2	OT19	dRNA2	GGTTTATTCTTTCCTG	16	16
VEGFA	sgRNA2	OT19	dRNA3	gTGAGGCGGGGTGGGG	16	15
VEGFA	sgRNA2	OT19	dRNA3s	GAGGCGGGGTGGGG	14	14
VEGFA	sgRNA2	OT19	dRNA4	gCTGAGGCGGGGTGGG	16	15
VEGFA	sgRNA2	OT19	dRNA5	gTTCCTGAGGCGGGGT	16	15
VEGFA	sgRNA2	OT19	dRNA6	GAATAAACCTCATACC	16	16
VEGFA	sgRNA3	OT2	dRNA1	GTGAGTGTGTGTGTG	15	15
VEGFA	sgRNA3	OT2	dRNA2	GAGTGAGTGTGTGTGT	16	16
VEGFA	sgRNA3	OT2	dRNA5	GTGTGTGGGGGGGACT	16	16
VEGFA	sgRNA3	OT4	dRNA1	GTGAGTGTATGCGTG	15	15
VEGFA	sgRNA3	OT4	dRNA2	GCGTGTGGCTTTAGC	15	15
VEGFA	sgRNA3	OT4	dRNA3	GCGTGTGGCTTTAG	14	14
VEGFA	sgRNA3	OT4	dRNA4	GGCTTTAGCGGGAAGC	16	16
VEGFA	sgRNA3	OT4	dRNA4s	GCTTTAGCGGGAAGC	15	15
VEGFA	sgRNA3	OT18	dRNA2	gCCACCTTTTATGTGT	16	15
VEGFA	sgRNA3	OT18	dRNA3	gACCACCTTTTATGTG	16	15
VEGFA	sgRNA3	OT18	dRNA4	gTCACCCACACATAAA	16	15
VEGFA	sgRNA3	OT18	dRNA5	gCCCACACATAAAAGG	16	15
ZSCAN2	sgRNA1	OT1	dRNA1	GGCAAGGGCTTCAGCC	16	16
ZSCAN2	sgRNA1	OT1	dRNA1s	GCAAGGGCTTCAGCC	15	15
ZSCAN2	sgRNA1	OT1	dRNA2	GGCCTCAAATCTTC	14	14
ZSCAN2	sgRNA1	OT1	dRNA3	GTGAGGAGTGTGGCAA	16	16
ZSCAN2	sgRNA1	OT1	dRNA4	GAAGATTTGAGGCC	14	14
ZSCAN2	sgRNA1	OT2	dRNA1	GGGAAGAGCTTCAGCA	16	16
ZSCAN2	sgRNA1	OT2	dRNA1s	GGAAGAGCTTCAGCA	15	15
ZSCAN2	sgRNA1	OT2	dRNA2	GAAGCTCTTCCCTCAC	16	16
ZSCAN2	sgRNA1	OT2	dRNA3	GCTCTTCCCTCACA	14	14
ZSCAN2	sgRNA1	OT2	dRNA4	GAGCTGTTCCCTGTGA	16	16
dReCS dRNAs
BFP	sgRNA1		dRNA1	GCACGCCATAGGTCA	15	15
BFP	sgRNA1		dRNA2	GCACGCCATAGGTC	14	14
BFP	sgRNA1		dRNA3	GCCATAGGTCAGGG	14	14

### Sheet: sgRNA_sequences
GENE	sgRNA	Target sequence	PAM	Reference(s)
CCR5	R30	GTAGAGCGGAGGCAGGAGGC	GGG	Cradick, T. J., Fine, E. J., Antico, C. J. & Bao, G. CRISPR/Cas9 systems targeting β-globin and CCR5 genes have substantial off-target activity. Nucleic Acids Res. 41, 9584–9592 (2013).
FANCF	sgRNA2	GCTGCAGAAGGGATTCCATG	AGG	Kleinstiver, B. P. et al. High-fidelity CRISPR–Cas9 nucleases with no detectable genome-wide off-target effects. Nature (2016). doi:10.1038/nature16526	Chen, J. S. et al. Enhanced proofreading governs CRISPR–Cas9 targeting accuracy. Nature 550, 407–410 (2017).
HBB	G10	gCTTGCCCCACAGGGCAGTAA	CGG	DeWitt, M. A. et al. Selection-free genome editing of the sickle mutation in human adult hematopoietic stem/progenitor cells. Sci. Transl. Med. 8, 360ra134–360ra134 (2016).
HBB	R01	GTGAACGTGGATGAAGTTGG	tGG	Cradick, T. J., Fine, E. J., Antico, C. J. & Bao, G. CRISPR/Cas9 systems targeting β-globin and CCR5 genes have substantial off-target activity. Nucleic Acids Res. 41, 9584–9592 (2013).
HBB	R03	gACGTTCACCTTGCCCCACA	gGG	Cradick, T. J., Fine, E. J., Antico, C. J. & Bao, G. CRISPR/Cas9 systems targeting β-globin and CCR5 genes have substantial off-target activity. Nucleic Acids Res. 41, 9584–9592 (2013).
HBB	R04	gCACGTTCACCTTGCCCCAC	aGG	Cradick, T. J., Fine, E. J., Antico, C. J. & Bao, G. CRISPR/Cas9 systems targeting β-globin and CCR5 genes have substantial off-target activity. Nucleic Acids Res. 41, 9584–9592 (2013).
VEGFA	sgRNA1	GGGTGGGGGGAGTTTGCTCC	TGG	Fu, Y. et al. High-frequency off-target mutagenesis induced by CRISPR-Cas nucleases in human cells. Nat. Biotechnol. 31, 822–826 (2013).
VEGFA	sgRNA2	GACCCCCTCCACCCCGCCTC	CGG	Fu, Y. et al. High-frequency off-target mutagenesis induced by CRISPR-Cas nucleases in human cells. Nat. Biotechnol. 31, 822–826 (2013).	Kleinstiver, B. P. et al. High-fidelity CRISPR–Cas9 nucleases with no detectable genome-wide off-target effects. Nature (2016). doi:10.1038/nature16526	Chen, J. S. et al. Enhanced proofreading governs CRISPR–Cas9 targeting accuracy. Nature 550, 407–410 (2017).
VEGFA	sgRNA3	GGTGAGTGAGTGTGTGCGTG	TGG	Fu, Y. et al. High-frequency off-target mutagenesis induced by CRISPR-Cas nucleases in human cells. Nat. Biotechnol. 31, 822–826 (2013).	Kleinstiver, B. P. et al. High-fidelity CRISPR–Cas9 nucleases with no detectable genome-wide off-target effects. Nature (2016). doi:10.1038/nature16526	Slaymaker, I. M. et al. Rationally engineered Cas9 nucleases with improved specificity. Science 351, 84–88 (2016).	Chen, J. S. et al. Enhanced proofreading governs CRISPR–Cas9 targeting accuracy. Nature 550, 407–410 (2017).
VEGFA	tru-sgRNA3	GAGTGAGTGTGTGCGTG	TGG	Fu, Y., Sander, J. D., Reyon, D., Cascio, V. M. & Joung, J. K. Improving CRISPR-Cas nuclease specificity using truncated guide RNAs. Nat. Biotechnol. (2014). doi:10.1038/nbt.2808
ZSCAN2	sgRNA1	GTGCGGCAAGAGCTTCAGCC	GGG	Kleinstiver, B. P. et al. High-fidelity CRISPR–Cas9 nucleases with no detectable genome-wide off-target effects. Nature (2016). doi:10.1038/nature16526
Non-genomic
GENE	sgRNA	Target sequence	PAM	Reference(s)
BFP	sgRNA1	GCTGAAGCACTGCACGCCAT	GGG	Richardson, C. D., Ray, G. J., DeWitt, M. A., Curie, G. L. & Corn, J. E. Enhancing homology-directed genome editing by catalytically active and inactive CRISPR-Cas9 using asymmetric donor DNA. Nat. Biotechnol. 34, 339–344 (2016).

### Sheet: On-target_loci
Gene	sgRNA	Target Seq	PAM	Chr	Start*	End*	*hg38 coordinates
CCR5	R30	GTAGAGCGGAGGCAGGAGGC	GGG	chr3	46372991	46373013
FANCF	sgRNA2	GCTGCAGAAGGGATTCCATG	AGG	chr11	22625792	22625814
HBB	G10	gCTTGCCCCACAGGGCAGTAA	CGG	chr11	5226968	5226990
HBB	R01	GTGAACGTGGATGAAGTTGG	tGG	chr11	5226945	5226967
HBB	R03	gACGTTCACCTTGCCCCACA	gGG	chr11	5226960	5226981
HBB	R04	gCACGTTCACCTTGCCCCAC	aGG	chr11	5226959	5226980
VEGFA	sgRNA1	GGGTGGGGGGAGTTTGCTCC	TGG	chr6	43769554	43769576
VEGFA	sgRNA2	GACCCCCTCCACCCCGCCTC	CGG	chr6	43770819	43770841
VEGFA	sgRNA3	GGTGAGTGAGTGTGTGCGTG	TGG	chr6	43769717	43769739
ZSCAN2	sgRNA1	GTGCGGCAAGAGCTTCAGCC	GGG	chr15	84621797	84621819

### Sheet: OT_loci
sgRNA	OT	Off-target	Chr	Start*	End*	*hg38 coordinates
CCR5	R-30	CCR2	3	46357652	46357674
HBB	G10	OT1	9	101833584	101833606
HBB	R-01	HBD	11	5234357	5234379
HBB	R-03	HBD	11	5234371	5234393
HBB	R-04	HBD	11	5234370	5234392
FANCF	sgRNA2	OT1	22	36556948	36556970
VEGFA	sgRNA1	OT1	15	65345193	65345215
VEGFA	sgRNA1	OT4	12	131205637	131205659
VEGFA	sgRNA1	OT6	12	1878894	1878916
VEGFA	sgRNA1	OT11	1	98882089	98882111
VEGFA	sgRNA2	OT1	15	32993900	32993922
VEGFA	sgRNA2	OT2	11	31795929	31795951
VEGFA	sgRNA2	OT17	9	100837361	100837383
VEGFA	sgRNA2	OT19	2	241275175	241275197
VEGFA	sgRNA3	OT2	14	65102435	65102457
VEGFA	sgRNA3	OT4	22	37266777	37266799
VEGFA	sgRNA3	OT18	5	116098962	116098984
ZSCAN2	sgRNA1	OT1	19	43914070	43914092
ZSCAN2	sgRNA1	OT2	6	71610662	71610684

### Sheet: HDR-donors
HDR Donor	Associated guide(s)	Sequence	Length
Symmetric BFP donor (sym)	BFP sgRNA1/sgRNA2	GAAGTCGTGCTGCTTCATGTGGTCGGGGTAGCGGCTGAAGCACTGCACGCCATAGGTCAGGGTGGTCACGAGGGTGGGCCAGGGCACGGGCAGCTTGCCG	100
Asymmetric BFP donor (asym)	BFP sgRNA1/sgRNA2	GCCACCTACGGCAAGCTGACCCTGAAGTTCATCTGCACCACCGGCAAGCTGCCCGTGCCCTGGCCCACCCTCGTGACCACCCTGACCTATGGCGTGCAGTGCTTCAGCCGCTACCCCGACCACATGA	127
